# Wild rice (*O. latifolia*) from natural ecosystems in the Pantanal region of Brazil: host to *Fusarium incarnatum-equiseti* species complex and highly contaminated by zearalenone

**DOI:** 10.1101/2020.07.06.190306

**Authors:** Sabina Moser Tralamazza, Karim Cristina Piacentini, Geovana Dagostim Savi, Lorena Carnielli-Queiroz, Lívia de Carvalho Fontes, Camila Siedlarczyk Martins, Benedito Corrêa, Liliana Oliveira Rocha

## Abstract

We assessed the mycobiota diversity and mycotoxin levels present in wild rice (*Oryza latifolia*) from the Pantanal region of Brazil; fundamental aspects of which are severely understudied as an edible plant from a natural ecosystem. We found a variety of fungal species contaminating the rice samples; the most frequent genera being *Fusarium, Nigrospora* and *Cladosporium* (35.9%, 26.1% and 15%, respectively). Within the *Fusarium* genus, the wild rice samples were mostly contaminated by the *Fusarium incarnatum-equiseti* species complex (FIESC) (80%) along with *Fusarium fujikuroi* species complex (20%). Phylogenetic analysis supported multiple FIESC species and gave strong support to the presence of two previously uncharacterized lineages within the complex (LN1 and LN2). Deoxynivalenol (DON) and zearalenone (ZEA) chemical analysis showed that most of the isolates were DON/ZEA producers and some were defined as high ZEA producers, displaying abundant ZEA levels over DON (over 19 times more). Suggesting that ZEA likely has a key adaptive role for FIESC in wild rice (*O. latifolia*). Mycotoxin determination in the rice samples revealed high frequency of ZEA, and 85% of rice samples had levels >100 μg/kg; the recommended limit set by regulatory agencies. DON was only detected in 5.2% of the samples. Our data shows that FIESC species are the main source of ZEA contamination in wild rice and the excessive levels of ZEA found in the rice samples raises considerable safety concerns regarding wild rice consumption by humans and animals.
