## Supplementary tables for "Wild rice (*O. latifolia*) from natural ecosystems in the Pantanal region of Brazil: host to *Fusarium incarnatum-equiseti* species complex and highly contaminated by zearalenone"

### Sheet: Table S1
Strain	NCBI accession number
MS2662	MT682682
MS2763	MT682683
MS2965	MT682684
MS3369	MT682685
MS339	MT682686
MS3672	MT682687
MS137	MT682688
MS440	MT682689
MS2864	MT682690
MS1349	MT682691
MS1652	MT682692
MS1450	MT682693
MS3167	MT682694
MS1551	MT682695
MS1753	MT682696
MS3066	MT682697
MS238	MT682698
MS642	MT682699
MS1147	MT682700
MS844	MT682701
MS3571	MT682702
MS1854	MT682703
MS743	MT682704

### Sheet: Table S2
Fungal toxigenic potential
FIESC*	Strain code	DON µg/kg	ZEA µg/kg
15	MS2763	39.8	0
16	MS3369	41	0
LN1	MS137	17.11	10.27
LN1	MS339	18	9
LN1	MS440	30	7.5
LN1	MS1349	29.76	7.87
LN1	MS1450	19.6	28
LN1	MS1551	40	13.3
LN1	MS1652	37	757.5
LN1	MS2864	17	8
LN1	MS3066	18	26.2
LN1	MS3167	0	0
LN1	MS3672	31.8	757.65
LN2	MS238	15.83	9.92
LN2	MS642	15.1	294
LN2	MS844	0	0
LN2	MS1147	13.5	280
LN2	MS1854	38.4	8.4
* based on the phylogenetic tree (figure 3)

### Sheet: Table S3
Wild rice toxin levels	ug/kg
ZEA	DON
112.315	nd
252.712	nd
0	nd
0	nd
87.693	81.665
395.081	nd
422.667	nd
445.717	nd
479.4	nd
439.575	nd
448.277	nd
490.107	nd
407.302	nd
278.797	nd
528.736	nd
420.924	nd
451.227	nd
519.916	nd
279.778	nd
434.678	nd
465.749	nd
490.55	nd
400.47	nd
294.875	nd
493.078	nd
389.963	nd
468.855	nd
502.339	nd
283.438	nd
103.891	nd
263.951	nd
70.1717	nd
0	nd
92.4854	83.8457
383.887	nd
439.104	nd
464.895	nd
493.489	nd
n.d - not detected
